# Integrating Long-Read Structural Variant Analysis with single-nucleus RNA-seq to Elucidate Gene Expression Effects in Disease

**DOI:** 10.64898/2026.03.20.713192

**Authors:** Kwanho Kim, Zechuan Lin, Sean K. Simmons, Jacob Parker, Matthew Kearney, Zhixiang Liao, Nathan Haywood, Jixiang Zhang, Madison P. Cline, Idil Tuncali, Monika Sharma, Geidy E. Serrano, Thomas G. Beach, Xianjun Dong, Victoria Popic, Clemens R. Scherzer, Joshua Z. Levin

**Affiliations:** Aligning Science Across Parkinson’s (ASAP) Collaborative Research Network, Chevy Chase, MD 20815, USA; Stanley Center for Psychiatric Research, Broad Institute of MIT and Harvard, Cambridge, MA 02142, USA; Stephen & Denise Adams Center for Parkinson’s Disease Research of Yale School of Medicine, New Haven, CT 06510, USA; APDA Center for Parkinson Precision Medicine, Yale School of Medicine, New Haven, CT 06510, USA; Department of Neurology, Yale School of Medicine, New Haven, CT 06510, USA; Department of Genetics, Yale, New Haven, CT 06510, USA; Department of Neuroscience, Yale, New Haven, CT 06510, USA; Precision Neurology Program of Brigham & Women’s Hospital, Harvard Medical School, Boston, MA 02115, USA; Banner Sun Health Research Institute, Sun City, AZ 85351, USA; Broad Clinical Labs, Broad Institute of MIT and Harvard, Cambridge, MA 02142, USA

## Abstract

Structural variants (SVs) are a major source of genetic diversity, yet how they impact cell types in complex brain diseases remains largely unexplored, partially due to limitations of short-read sequencing. Here, we addressed this fundamental question in Parkinson’s disease (PD). generating long-read whole-genome sequencing (WGS) data for 100 post-mortem brain samples from a PD cohort, constructing a high-confidence catalog of 74,552 SVs. To resolve their functional impact, we integrated single-nucleus RNA-sequencing data from two brain regions from the same samples and focused functional analyses on SVs proximal to genes previously nominated as *cis*-regulated, potential causal targets of PD-associated GWAS loci. Using expression quantitative trait locus and allele-specific expression analyses, we uncovered SVs significantly associated with expression in specific cell types as well as effects shared across cell types. This study demonstrates the power of uniting long-read WGS with transcriptomics to uncover SVs underlying complex disease architecture with cell type resolution.
