## Supplementary Table 2 for "Integrating Long-Read Structural Variant Analysis with single-nucleus RNA-seq to Elucidate Gene Expression Effects in Disease"

### Sheet: Table_S2
SMID	Biosample Name	Size QC on Femto	Sheared	Pippin size-selected	Post LC / Post Size Selection Quant (ng/uL)	Target Loading Concentration (pM)	SMRTLink version	Sequencing Round	DNA Extraction Kit	Notes
SM-NACR1	BN1878	x	x		7.1	215	13.0.0.207600	1	DNeasy Blood and Tissue Kit, (Qiagen, 69504)
SM-NACPB	BN0934	x	x		27.8	215	13.0.0.207600	1	DNeasy Blood and Tissue Kit, (Qiagen, 69504)
SM-NACR6	BN1957	x	x		34.2	215	12.0.0.177059	1	DNeasy Blood and Tissue Kit, (Qiagen, 69504)
SM-NACOZ	BN0602	x	x		8.8	215	12.0.0.177059	1	DNeasy Blood and Tissue Kit, (Qiagen, 69504)	Too few reads. Data discarded.
SM-NACPV	BN1506	x			12.1	215	13.0.0.207600	1	DNeasy Blood and Tissue Kit, (Qiagen, 69504)
SM-NACQT	BN1849	x	x		33	215	13.0.0.207600	1	DNeasy Blood and Tissue Kit, (Qiagen, 69504)
SM-NACRF	BN9950	x			20.8	215	12.0.0.177059	1	DNeasy Blood and Tissue Kit, (Qiagen, 69504)
SM-NACQW	BN1864	x	x		11.5	215	13.0.0.207600	1	DNeasy Blood and Tissue Kit, (Qiagen, 69504)
SM-NACP1	BN0615	x			22.6	215	13.0.0.207600	1	DNeasy Blood and Tissue Kit, (Qiagen, 69504)
SM-NACR9	BN1974	x	x	x	14.6	215	13.0.0.207600	1	DNeasy Blood and Tissue Kit, (Qiagen, 69504)
SM-NACQ3	BN1585	x	x		30	215	12.0.0.177059	1	DNeasy Blood and Tissue Kit, (Qiagen, 69504)
SM-NACQV	BN1862	x	x		18.4	215	13.0.0.207600	1	DNeasy Blood and Tissue Kit, (Qiagen, 69504)
SM-NACOS	BN0341	x	x		27.7	215	12.0.0.177059	1	DNeasy Blood and Tissue Kit, (Qiagen, 69504)
SM-NACOY	BN0536	x	x		7.2	215	13.0.0.207600	1	DNeasy Blood and Tissue Kit, (Qiagen, 69504)
SM-NACPC	BN0952	x			15.1	215	12.0.0.177059	1	DNeasy Blood and Tissue Kit, (Qiagen, 69504)
SM-NACR3	BN1910	x	x		19.7	215	13.0.0.207600	1	DNeasy Blood and Tissue Kit, (Qiagen, 69504)
SM-NACHC	BN9966	x	x		23	215	13.0.0.207600	1	DNeasy Blood and Tissue Kit, (Qiagen, 69504)
SM-NACR2	BN1902	x	x		11.4	215	13.0.0.207600	1	DNeasy Blood and Tissue Kit, (Qiagen, 69504)
SM-NACPL	BN1266	x			12.7	215	12.0.0.177059	1	DNeasy Blood and Tissue Kit, (Qiagen, 69504)
SM-NACPS	BN1424	x	x		13.7	215	13.0.0.207600	1	DNeasy Blood and Tissue Kit, (Qiagen, 69504)
SM-NACRA	BN1975	x	x		32.6	215	13.0.0.207600	1	DNeasy Blood and Tissue Kit, (Qiagen, 69504)
SM-NACQO	BN1827	x			11.3	215	13.0.0.207600	1	DNeasy Blood and Tissue Kit, (Qiagen, 69504)
SM-NACPF	BN1128	x	x		24	215	13.0.0.207600	1	DNeasy Blood and Tissue Kit, (Qiagen, 69504)
SM-NACPD	BN1022	x	x		28.9	215	12.0.0.177059	1	DNeasy Blood and Tissue Kit, (Qiagen, 69504)	Not enough reads. Combined reads with round2.
SM-NACR8	BN1960	x	x		23.9	215	13.0.0.207600	1	DNeasy Blood and Tissue Kit, (Qiagen, 69504)
SM-NACR4	BN1934	x	x	x	13.4	215	12.0.0.177059	1	DNeasy Blood and Tissue Kit, (Qiagen, 69504)
SM-NACQ6	BN1644	x	x		14.7	215	13.0.0.207600	1	DNeasy Blood and Tissue Kit, (Qiagen, 69504)
SM-NACPN	BN1339	x	x	x	17.4	215	13.0.0.207600	1	DNeasy Blood and Tissue Kit, (Qiagen, 69504)
SM-NACOW	BN0452	x	x		18.7	215	13.0.0.207600	1	DNeasy Blood and Tissue Kit, (Qiagen, 69504)
SM-NACOQ	BN0329	x			11.4	215	13.0.0.207600	1	DNeasy Blood and Tissue Kit, (Qiagen, 69504)
SM-NACQQ	BN1839	x	x		29.2	215	13.0.0.207600	1	DNeasy Blood and Tissue Kit, (Qiagen, 69504)
SM-NACQ8	BN1722	x			18	215	12.0.0.177059	1	DNeasy Blood and Tissue Kit, (Qiagen, 69504)
SM-NACPH	BN1160	x			10.2	215	13.0.0.207600	1	DNeasy Blood and Tissue Kit, (Qiagen, 69504)
SM-NACQF	BN1752	x			25.8	215	12.0.0.177059	1	DNeasy Blood and Tissue Kit, (Qiagen, 69504)
SM-NACPQ	BN1361	x	x		20.7	215	13.0.0.207600	1	DNeasy Blood and Tissue Kit, (Qiagen, 69504)
SM-NACPJ	BN1206	x	x		16.2	215	13.0.0.207600	1	DNeasy Blood and Tissue Kit, (Qiagen, 69504)
SM-NACQU	BN1855	x			16	215	13.0.0.207600	1	DNeasy Blood and Tissue Kit, (Qiagen, 69504)
SM-NACPP	BN1351	x	x		12.1	215	13.0.0.207600	1	DNeasy Blood and Tissue Kit, (Qiagen, 69504)
SM-NACPT	BN1430	x	x		31.1	215	13.0.0.207600	1	DNeasy Blood and Tissue Kit, (Qiagen, 69504)
SM-NACPK	BN1221	x	x	x	12.2	215	13.0.0.207600	1	DNeasy Blood and Tissue Kit, (Qiagen, 69504)
SM-NACPG	BN1144	x	x		17.1	215	12.0.0.177059	1	DNeasy Blood and Tissue Kit, (Qiagen, 69504)
SM-NACP3	BN0644	x	x	x	16.2	215	12.0.0.177059	1	DNeasy Blood and Tissue Kit, (Qiagen, 69504)	Too few reads. Data discarded.
SM-NACP2	BN0635	x			23.3	215	12.0.0.177059	1	DNeasy Blood and Tissue Kit, (Qiagen, 69504)
SM-NACQH	BN1762	x			21.2	215	12.0.0.177059	1	DNeasy Blood and Tissue Kit, (Qiagen, 69504)
SM-NACRE	BN9947	x	x		17.8	215	13.0.0.207600	1	DNeasy Blood and Tissue Kit, (Qiagen, 69504)
SM-NACP9	BN0746	x	x		29.8	215	13.0.0.207600	1	DNeasy Blood and Tissue Kit, (Qiagen, 69504)
SM-NCXUV	BN1317	x	x	x	37	215	13.0.0.207600	1	DNeasy Blood and Tissue Kit, (Qiagen, 69504)
SM-NACQG	BN1756	x			11	215	13.0.0.207600	1	DNeasy Blood and Tissue Kit, (Qiagen, 69504)
SM-NACPA	BN0855	x	x	x	13.8	215	13.0.0.207600	1	DNeasy Blood and Tissue Kit, (Qiagen, 69504)
SM-NACOV	BN0415	x	x		25	215	13.0.0.207600	1	DNeasy Blood and Tissue Kit, (Qiagen, 69504)
SM-NACQJ	BN1809	x			15.7	215	13.0.0.207600	1	DNeasy Blood and Tissue Kit, (Qiagen, 69504)
SM-NACQM	BN1817	x	x		12.3	215	13.0.0.207600	1	DNeasy Blood and Tissue Kit, (Qiagen, 69504)
SM-NACPX	BN1535	x	x	x	15	215	13.0.0.207600	1	DNeasy Blood and Tissue Kit, (Qiagen, 69504)
SM-NACRD	BN9944	x	x		24.6	215	13.0.0.207600	1	DNeasy Blood and Tissue Kit, (Qiagen, 69504)
SM-NACQR	BN1842	x	x		6.5	215	13.0.0.207600	1	DNeasy Blood and Tissue Kit, (Qiagen, 69504)
SM-NACQK	BN1812	x	x		3.6	215	12.0.0.177059	1	DNeasy Blood and Tissue Kit, (Qiagen, 69504)	Not enough reads. Combined reads with round2.
SM-NACR7	BN1959	x	x		26.3	215	13.0.0.207600	1	DNeasy Blood and Tissue Kit, (Qiagen, 69504)
SM-NACPR	BN1412	x			16.3	215	13.0.0.207600	1	DNeasy Blood and Tissue Kit, (Qiagen, 69504)
SM-NACQN	BN1822	x	x		14.2	215	13.0.0.207600	1	DNeasy Blood and Tissue Kit, (Qiagen, 69504)
SM-NACRC	BN2015	x	x		28.6	215	12.0.0.177059	1	DNeasy Blood and Tissue Kit, (Qiagen, 69504)
SM-NACQY	BN1867	x			19.2	215	12.0.0.177059	1	DNeasy Blood and Tissue Kit, (Qiagen, 69504)
SM-NACQI	BN1805	x	x	x	11.3	215	13.0.0.207600	1	DNeasy Blood and Tissue Kit, (Qiagen, 69504)
SM-NACQ5	BN1614	x	x		30.9	215	12.0.0.177059	1	DNeasy Blood and Tissue Kit, (Qiagen, 69504)	Not enough reads. Combined reads with round2.
SM-NACOU	BN0348	x			11.8	215	12.0.0.177059	1	DNeasy Blood and Tissue Kit, (Qiagen, 69504)
SM-NACP8	BN0737	x	x		12.7	215	13.0.0.207600	1	DNeasy Blood and Tissue Kit, (Qiagen, 69504)
SM-NACP7	BN0704	x			20.8	215	12.0.0.177059	1	DNeasy Blood and Tissue Kit, (Qiagen, 69504)
SM-NACPO	BN1340	x	x		14.3	215	13.0.0.207600	1	DNeasy Blood and Tissue Kit, (Qiagen, 69504)
SM-NACQ1	BN1567	x	x		14	215	13.0.0.207600	1	DNeasy Blood and Tissue Kit, (Qiagen, 69504)
SM-NACQ4	BN1610	x	x		13.2	215	13.0.0.207600	1	DNeasy Blood and Tissue Kit, (Qiagen, 69504)
SM-N8FPT	BN1305	x	x		3.8	215	12.0.0.177059	1	DNeasy Blood and Tissue Kit, (Qiagen, 69504)
SM-NACQA	BN1730	x			20.4	215	12.0.0.177059	1	DNeasy Blood and Tissue Kit, (Qiagen, 69504)
SM-NACR5	BN1939	x	x		28.2	215	13.0.0.207600	1	DNeasy Blood and Tissue Kit, (Qiagen, 69504)
SM-NACPY	BN1546	x	x		13.4	215	12.0.0.177059	1	DNeasy Blood and Tissue Kit, (Qiagen, 69504)
SM-NACQ2	BN1578	x	x		8.8	215	13.0.0.207600	1	DNeasy Blood and Tissue Kit, (Qiagen, 69504)
SM-NACOR	BN0339	x	x		15.4	215	13.0.0.207600	1	DNeasy Blood and Tissue Kit, (Qiagen, 69504)
SM-NACQB	BN1737	x	x		22.9	215	13.0.0.207600	1	DNeasy Blood and Tissue Kit, (Qiagen, 69504)
SM-NACRB	BN2003	x	x	x	14.3	215	13.0.0.207600	1	DNeasy Blood and Tissue Kit, (Qiagen, 69504)
SM-NACQS	BN1848	x	x		34.1	215	13.0.0.207600	1	DNeasy Blood and Tissue Kit, (Qiagen, 69504)
SM-NACPW	BN1518	x	x		30.6	215	12.0.0.177059	1	DNeasy Blood and Tissue Kit, (Qiagen, 69504)
SM-NACQD	BN1747	x	x		12.7	215	13.0.0.207600	1	DNeasy Blood and Tissue Kit, (Qiagen, 69504)
SM-NACPM	BN1308	x	x	x	17.1	215	12.0.0.177059	1	DNeasy Blood and Tissue Kit, (Qiagen, 69504)
SM-NACQ7	BN1719	x	x		15.2	215	12.0.0.177059	1	DNeasy Blood and Tissue Kit, (Qiagen, 69504)
SM-NACQE	BN1750	x	x		29.8	215	12.0.0.177059	1	DNeasy Blood and Tissue Kit, (Qiagen, 69504)	Too few reads. Data discarded.
SM-NACOT	BN0347	x	x	x	12.1	215	13.0.0.207600	1	DNeasy Blood and Tissue Kit, (Qiagen, 69504)
SM-NACQZ	BN1872	x	x		22.4	215	13.0.0.207600	1	DNeasy Blood and Tissue Kit, (Qiagen, 69504)
SM-NACQL	BN1814	x			22.5	215	12.0.0.177059	1	DNeasy Blood and Tissue Kit, (Qiagen, 69504)
SM-OGNUO	BN1504		x	x	17.4	250	13.0.0.207600	2	Nanobind PanDNA Kit (PacBio, 103-260-000)
SM-OH94Y	BN1749		x	x	25.9	250	13.0.0.207600	2	Nanobind PanDNA Kit (PacBio, 103-260-000)
SM-OGNZX	BN1726		x	x	32.9	250	13.0.0.207600	2	Nanobind PanDNA Kit (PacBio, 103-260-000)
SM-OGQ7Y	BN0464		x	x	11.1	250	13.0.0.207600	2	Nanobind PanDNA Kit (PacBio, 103-260-000)
SM-OGNJP	BN1741		x	x	24.8	250	13.0.0.207600	2	Nanobind PanDNA Kit (PacBio, 103-260-000)
SM-OGOHM	BN1076		x	x	41.5	250	13.0.0.207600	2	Nanobind PanDNA Kit (PacBio, 103-260-000)
SM-OHBVE	BN0602		x	x	18.5	250	13.0.0.207600	2	Nanobind PanDNA Kit (PacBio, 103-260-000)
SM-OHC78	BN0644		x	x	25.9	250	13.0.0.207600	2	Nanobind PanDNA Kit (PacBio, 103-260-000)
SM-OGSRV	BN1204		x	x	27.2	250	13.0.0.207600	2	Nanobind PanDNA Kit (PacBio, 103-260-000)
SM-OGOPU	BN1750		x	x	15.5	250	13.0.0.207600	2	Nanobind PanDNA Kit (PacBio, 103-260-000)
SM-OGOKB	BN0655		x	x	27.9	250	13.0.0.207600	2	Nanobind PanDNA Kit (PacBio, 103-260-000)
SM-OGP7B	BN1836		x	x	8.1	250	13.0.0.207600	2	Nanobind PanDNA Kit (PacBio, 103-260-000)
SM-OJ5U9	BN0009		x	x	54.5	250	13.0.0.207600	2	Nanobind PanDNA Kit (PacBio, 103-260-000)
SM-OGNGY	BN1812		x	x	38.6	250	13.0.0.207600	2	Nanobind PanDNA Kit (PacBio, 103-260-000)	Combined reads with round 1
SM-OGSXD	BN1865		x	x	48.9	250	13.0.0.207600	2	Nanobind PanDNA Kit (PacBio, 103-260-000)
SM-OHC4H	BN0651		x	x	40.5	250	13.0.0.207600	2	Nanobind PanDNA Kit (PacBio, 103-260-000)
SM-OGTN2	BN0662		x	x	40	250	13.0.0.207600	2	Nanobind PanDNA Kit (PacBio, 103-260-000)
SM-OH7M7	BN1614		x	x	40.4	250	13.0.0.207600	2	Nanobind PanDNA Kit (PacBio, 103-260-000)	Combined reads with round 1
SM-OGTC3	BN1554		x	x	26.1	250	13.0.0.207600	2	Nanobind PanDNA Kit (PacBio, 103-260-000)
SM-OGTVA	BN1022		x	x	16.6	250	13.0.0.207600	2	Nanobind PanDNA Kit (PacBio, 103-260-000)	Combined reads with round 1
