## Supplementary Table 3 for "Integrating Long-Read Structural Variant Analysis with single-nucleus RNA-seq to Elucidate Gene Expression Effects in Disease"

### Sheet: Table S3
Biosample Name	Aligned estimated fold coverage	# aligned bases	# aligned reads	Aligned read length N50	Mean aligned read length	# bases	# reads	Read length N50	Mean read length	Mean read quality	% reads aligned
BN0009	27.2891	84594064265	5186966	17443	16499	85583676775	5187256	17443	16498	32.0669	0.999944
BN0329	10.5169	32601400362	9171510	5075	3580.4	32881380911	9198119	5069	3574	40.424	0.997107
BN0339	18.3601	56914956932	6260735	12181	9168.4	57412237454	6263364	12180	9166	38.0382	0.99958
BN0341	10.9999	34098962022	6125680	7552	5600.2	34319010415	6131069	7549	5597	36.3096	0.999121
BN0347	20.1661	62513214230	3960189	16302	15906.2	62993217024	3960325	16302	15906	33.4476	0.999966
BN0348	10.2045	31633079415	6495988	6247	4901.8	31858470371	6503410	6245	4898	38.7588	0.998859
BN0415	15.3561	47602603277	5559889	11614	8621.4	47942616297	5562231	11613	8619	37.4442	0.999579
BN0452	15.7175	48722971715	5355214	12915	9165.4	49090667028	5357329	12913	9163	36.0198	0.999605
BN0464	19.8675	61587771867	3299297	19391	18855.2	62211067837	3299432	19391	18855	31.5897	0.999959
BN0536	13.9887	43363807488	4545291	12408	9623.5	43750303642	4547306	12408	9621	37.9602	0.999557
BN0602	20.7958	64465346405	3685646	18150	17685.2	65183526492	3685784	18150	17685	32.2664	0.999963
BN0615	16.0088	49625949721	6192349	11025	8065.4	49961031572	6197335	11022	8061	38.0975	0.999195
BN0635	16.247	50364258597	6953125	9536	7293.9	50735522890	6958828	9533	7290	37.5766	0.99918
BN0644	22.1618	68699672358	3873228	18660	17918.7	69404816506	3873346	18660	17918	30.7417	0.99997
BN0651	22.0202	68260754359	3862998	18547	17850.5	68958995779	3863179	18547	17850	30.3613	0.999953
BN0655	21.829	67668041301	3681244	19359	18588.6	68430917660	3681374	19358	18588	30.8517	0.999965
BN0662	20.4149	63284444053	3564725	18888	17921.9	63891150463	3565029	18888	17921	31.1928	0.999915
BN0704	11.4152	35386137666	2983553	14579	11950.6	35658887353	2984203	14578	11949	34.8982	0.999782
BN0737	17.0883	52972262860	5386349	12982	9910.9	53391392514	5388127	12981	9909	38.0897	0.99967
BN0746	20.2717	62840664466	7102019	12377	8907.3	63272954197	7105269	12375	8905	37.9354	0.999543
BN0855	17.9519	55649343805	3705211	15263	15136.7	56087044317	3705371	15262	15136	33.2781	0.999957
BN0934	16.9173	52442179548	6024264	12247	8788.2	52957372735	6027918	12245	8785	36.9289	0.999394
BN0952	12.6277	39144755340	5009453	10232	7878.1	39478368937	5014277	10230	7873	36.6169	0.999038
BN1022	34.5143	106991705250	7197696	17313	14997.8	107957256971	7198751	17313	14997	34.4704	0.999853
BN1076	22.2523	68980382964	4384621	16382	15877	69617322800	4384830	16382	15876	32.1143	0.999952
BN1128	11.304	35041493086	4385330	11714	8043.7	35284713600	4388947	11712	8039	34.4512	0.999176
BN1144	10.8481	33628161037	4870205	10213	6951.5	33870140941	4876251	10210	6945	37.6088	0.99876
BN1160	17.12	53070761986	6771971	10349	7884.8	53409272464	6777531	10348	7880	38.8467	0.99918
BN1204	23.3618	72419564129	4324139	17544	16932.7	73221970181	4324327	17544	16932	31.8606	0.999957
BN1206	16.734	51874078533	5951699	12520	8777.1	52250730091	5954909	12518	8774	37.5819	0.999461
BN1221	20.9157	64836844189	4153947	15962	15729.9	65342788024	4154063	15962	15729	33.2939	0.999972
BN1266	11.0366	34212594562	9777246	4582	3522.1	34474783520	9799299	4577	3518	38.3134	0.99775
BN1305	12.0317	37297335038	8733700	8676	4301.6	37606766164	8764909	8667	4290	39.4017	0.996439
BN1308	18.1823	56363725715	3663007	15834	15508	56809404068	3663270	15834	15507	32.6662	0.999928
BN1317	15.9576	49467268165	3449579	14925	14491.9	49994463690	3449863	14925	14491	33.5107	0.999918
BN1339	17.7091	54896853125	3321263	17138	16682.2	55407851910	3321389	17138	16682	32.8382	0.999962
BN1340	17.4535	54104476692	6042873	12769	9025.2	54550640251	6046072	12767	9022	37.0911	0.999471
BN1351	15.5415	48177332056	6125569	10973	7912.1	48480202874	6129529	10971	7909	36.2622	0.999354
BN1361	14.5456	45090226923	5097163	12138	8918.2	45468554019	5099931	12136	8915	36.9169	0.999457
BN1412	14.1591	43892152900	7458026	7760	5931.3	44259887621	7467686	7757	5926	38.2016	0.998706
BN1424	16.051	49756895049	5314213	12809	9431.7	50136526196	5317397	12808	9428	36.6676	0.999401
BN1430	18.5923	57634607807	5988297	13926	9708.1	58146058389	5991126	13924	9705	36.5193	0.999528
BN1504	20.2845	62880215111	3644018	17985	17423.5	63495620895	3644298	17985	17423	31.2159	0.999923
BN1506	18.1373	56224136045	5243252	13460	10811.3	56693812030	5244966	13459	10809	36.6069	0.999673
BN1518	17.5981	54552641230	7231472	11865	7594.6	54939963089	7241603	11863	7586	36.5388	0.998601
BN1535	15.55	48203639819	3083282	16091	15748.2	48557930591	3083415	16091	15748	32.3295	0.999957
BN1546	17.0786	52942271168	6445029	11707	8266.6	53293800519	6451056	11705	8261	36.879	0.999066
BN1554	19.825	61455890704	3395696	19137	18304.8	62160543329	3395899	19137	18304	31.4164	0.99994
BN1567	17.529	54338518069	6039439	12529	9063.6	54753288347	6042796	12528	9060	36.3927	0.999444
BN1578	12.6889	39334661178	4202375	12891	9415.2	39573241617	4204264	12889	9412	35.9484	0.999551
BN1585	16.2399	50342292014	7027092	11057	7215.9	50726661584	7035061	11054	7210	35.4919	0.998867
BN1610	13.782	42722956984	4596664	12770	9368.7	43073396258	4598826	12769	9366	37.0273	0.99953
BN1614	28.654	88825171470	6689615	17569	13406.2	89693060634	6695300	17569	13396	34.6809	0.999151
BN1644	18.1696	56324202324	6179047	12004	9184.1	56762138767	6182134	12003	9181	36.7662	0.999501
BN1719	15.1083	46834544628	5907208	11120	7980.5	47157162013	5911724	11118	7976	35.5723	0.999236
BN1722	20.246	62760901667	6426567	13364	9857.7	63366836681	6430722	13362	9853	36.7402	0.999354
BN1726	21.5285	66736490057	3756673	18646	17948.1	67427352060	3756803	18646	17948	31.7735	0.999965
BN1730	11.7768	36507169633	3170938	14200	11608.4	36814147442	3171734	14199	11606	36.4224	0.999749
BN1737	18.8061	58297262709	6277729	13424	9351.1	58715397280	6280906	13422	9348	36.51	0.999494
BN1741	20.2248	62695261392	3472540	18917	18212.9	63246371550	3472626	18917	18212	31.02	0.999975
BN1747	15.7732	48895632896	5323867	12428	9250.8	49264064707	5327097	12426	9247	36.7953	0.999394
BN1749	25.4918	79022577555	5280882	15391	15115.3	79826176894	5281166	15391	15115	32.9524	0.999946
BN1750	17.2764	53555371110	3391849	16283	15956	54124055858	3392113	16283	15955	33.1402	0.999922
BN1752	12.3953	38424390348	3400741	13334	11382.1	38710635083	3401301	13333	11381	37.4353	0.999835
BN1756	16.1582	50089090563	4261793	14263	11846.3	50491003360	4262585	14262	11845	36.4461	0.999814
BN1762	15.0149	46544876712	6073395	10693	7726.5	46940177280	6077915	10690	7723	39.1835	0.999256
BN1805	21.8702	67795732464	4209250	16617	16261.3	68451507547	4209507	16617	16261	33.8627	0.999939
BN1809	15.7208	48733176788	4701594	12521	10440.9	49094391940	4702737	12520	10439	36.0758	0.999757
BN1812	27.8988	86484031357	6984615	17744	12494.5	46929795992	7330646	9535	6402	35.3177	0.952797
BN1814	18.0709	56018479591	7159184	10828	7889.1	56495732368	7164476	10826	7885	37.7322	0.999261
BN1817	14.1189	43767410728	4193562	13425	10520.2	44124139148	4195173	13424	10517	33.9188	0.999616
BN1822	12.0464	37342816697	4447434	12128	8449.7	37587903197	4449944	12127	8446	35.7273	0.999436
BN1827	13.7663	42674297359	3776883	13438	11378.1	42978024429	3777698	13437	11376	35.9408	0.999784
BN1836	16.2965	50517930562	2886332	18162	17662.7	50982516424	2886479	18162	17662	32.333	0.999949
BN1839	16.7519	51929502107	5883076	12108	8890.2	52310497614	5885312	12106	8888	38.1223	0.99962
BN1842	12.6503	39214878273	4213134	12161	9367.1	39473928352	4215015	12160	9365	36.5309	0.999554
BN1848	14.9078	46213003869	6213261	10556	7491.3	46558710721	6217499	10553	7488	36.8777	0.999318
BN1849	21.0467	65243096521	6517035	13329	10102.1	65848208317	6519938	13328	10099	36.241	0.999555
BN1855	15.5126	48087928550	6156217	10253	7854.3	48362019742	6158821	10251	7852	38.4805	0.999577
BN1862	15.9073	49311307944	4375092	15751	11383.5	49809687640	4376363	15750	11381	37.1188	0.99971
BN1864	17.2924	53604943545	6230286	12912	8677.5	54079995404	6235681	12909	8672	37.4865	0.999135
BN1865	20.9377	64905213796	3836390	18104	17116.9	65670160282	3836620	18104	17116	31.1282	0.99994
BN1867	17.1035	53019541698	7888583	8274	6752.9	53283331372	7892300	8272	6751	38.9761	0.999529
BN1872	20.8554	64650063954	7123234	11384	9135.1	65080536820	7125301	11383	9133	37.692	0.99971
BN1878	18.117	56161179631	4688317	14186	12086.5	56673465895	4689498	14185	12085	36.5559	0.999748
BN1902	13.9932	43377935603	4859938	12180	8988.8	43693889494	4862192	12179	8986	35.7327	0.999536
BN1910	15.8522	49140627920	4229481	14846	11718.6	49570021890	4230654	14845	11716	34.1536	0.999723
BN1934	15.2146	47164019798	2951009	16387	16143.2	47641401917	2951191	16387	16143	33.3911	0.999938
BN1939	17.5773	54488165017	4794272	15854	11464.2	54970484293	4795977	15853	11461	36.7293	0.999644
BN1957	17.4447	54077166757	6605175	11086	8248.4	54499259494	6609806	11084	8245	37.8181	0.999299
BN1959	16.1464	50052695604	5939907	11575	8494	50468814403	5943931	11573	8490	37.1375	0.999323
BN1960	13.5124	41887360655	4946153	11186	8534.7	42223952334	4948649	11184	8532	33.5944	0.999496
BN1974	15.2224	47188236914	3097945	15609	15377.3	47640393330	3098113	15609	15377	32.3477	0.999946
BN1975	18.5104	57380659494	6222281	13625	9292.2	57834114790	6226510	13623	9288	37.01	0.999321
BN2003	18.0304	55892908205	3937452	14536	14326	56412314862	3937791	14536	14325	33.9286	0.999914
BN2015	10.5534	32714558883	3181354	13471	10381.1	33031894075	3182484	13470	10379	38.7738	0.999645
BN9944	17.33	53721573097	5579275	13519	9720.5	54246059495	5582597	13517	9716	37.412	0.999405
BN9947	16.4178	50893804520	5432613	13197	9446.6	51331028294	5435528	13195	9443	37.2741	0.999464
BN9950	16.4547	51008123171	7425513	8843	6903.3	51270749120	7428676	8842	6901	38.642	0.999574
BN9966	18.7163	58019056200	5747635	13508	10177.4	58508205372	5750260	13506	10174	36.4423	0.999543

### Sheet: Columns
Biosample Name	The unique identifier to the biological sample
Aligned estimated fold coverage	Estimated number of times the reference genome is covered by reads aligned to the reference genome
# aligned bases	The sum of the lengths of all reads that mapped to the reference genome
# aligned reads	Number of reads successfully aligned to the reference genome
Aligned read length N50	The length of the shortest aligned read that covers 50% of the total aligned bases when aligned reads are sorted from longest to shortest and summed cumulatively
Mean aligned read length	Average length of aligned reads
# bases	Total number of bases
# reads	Total number of reads
Read length N50	The length of the shortest read that covers 50% of the total bases when reads are sorted from longest to shortest and summed cumulatively
Mean read length	Average length of all reads
Mean read quality	Average read quality
% reads aligned	The percentage of raw reads successfully aligned to the reference genome
