## Supplementary Table 6 for "Integrating Long-Read Structural Variant Analysis with single-nucleus RNA-seq to Elucidate Gene Expression Effects in Disease"

### Sheet: Table_S6
Name	Version	Sequencing Technology	Variant Calling Strategy	Cohort Size	SV Type	Note	Dataset Link
HPRC (MC Callset)	v1.1	Long-read (PacBio HiFi and ONT)	Assembly-based method using Minigraph-Cactus then standardized SV types.	47 phased, diploid assemblies.	DEL, INS, INV	Does not include DUP type.	https://s3-us-west-2.amazonaws.com/human-pangenomics/pangenomes/freeze/freeze1/minigraph-cactus/hprc-v1.1-mc-grch38/hprc-v1.1-mc-grch38.vcfbub.a100k.wave.vcf.gz
HPRC (PBSV Callset)	v1.0.2	Long-read (PacBio HiFi and ONT)	Alignment-based method using PBSV.	47 phased, diploid assemblies.	DEL, DUP, INS, INV, BND		https://zenodo.org/records/8415406
CoLoRSdb	v1.0.0	Long-read (PacBio HiFi)	Insertions and deletions were called using DeepVariant. Inversions were called using PBSV. Merged with Jasmine.	1,400 genomes.	DEL, INS, INV	Does not include DUP type.	https://zenodo.org/records/11511513/files/CoLoRSdb.GRCh38.v1.0.0.pbsv.jasmine.vcf.gz
Children's Mercy Research Institute (CMRI)	N/A	Long-read (PacBio HiFi)	Alignment-based method using PBSV.	>1,000 pediatric rare disease cases.	DEL, DUP, INS, INV		https://github.com/ChildrensMercyResearchInstitute/GA4K/blob/main/pacbio_sv_vcf/pb_joint_merged.sv.vcf.gz
deCODE	N/A	Long-read (Oxford Nanopore PromethION)	Alignment-based method using Sniffles.	3,622 genomes (Icelanders).	DEL, INS, INSDEL, CNV	Does not include DUP and INV types.	https://github.com/DecodeGenetics/LRS_SV_sets/blob/master/ont_sv_high_confidence_SVs.sorted.vcf.gz?raw=true
gnomAD	v4.1	Primarily short-read	BWA-Picard-GATK pipeline.	Combines 734,947 exomes and 76,215 genomes.	DEL, DUP, INS, INV, CNV		https://ftp.ncbi.nlm.nih.gov/pub/dbVar/data/Homo_sapiens/by_study/vcf/nstd166.GRCh38.variant_call.vcf.gz
1000 Genomes Project	Phase 3	Primarily short-read	GATK and FreeBayes	2,504 genomes.	DEL, DUP, INS, INV, ALU, CNV, LINE1, SVA	Deletions with element names (DEL_ALU, DEL_HERV, DEL_LINE1 and DEL_SVA), were converted to "DEL" and combined with other DELs.	http://ftp.1000genomes.ebi.ac.uk/vol1/ftp/phase3/integrated_sv_map/supporting/GRCh38_positions/ALL.wgs.mergedSV.v8.20130502.svs.genotypes.GRCh38.vcf.gz
Disease trait-mapping (Ira Hall) (Abel et al., 2020)	N/A	Short-read	Multiple methods integrated using LUMPY.	17,795 genomes.	DEL, DUP, INV, BND, MEI	Does not include INS type.	https://www.biorxiv.org/content/10.1101/508515v1.supplementary-material
ClinVar	2025-04-22	N/A	Clinical Curation/Annotation.	N/A	N/A	Does not report SV types in standardized format. Used type agnostic method to compare.	https://ftp.ncbi.nlm.nih.gov/pub/clinvar/vcf_GRCh38/clinvar_20250601.vcf.gz
