## Supplementary Table 10 for "Integrating Long-Read Structural Variant Analysis with single-nucleus RNA-seq to Elucidate Gene Expression Effects in Disease"

### Sheet: Table_S10
	PD eGenes	MTG selection	Midbrain selection
EFNA4	1	1	1
AC119673.2	1	0	0
PM20D1	1	1	1
RAB29	1	1	1
RAB7B	1	0	0
ZNF514	1	0	0
PROM2	1	1	1
KCNIP3	1	1	1
TMEM163	1	1	1
CCNT2-AS1	1	0	0
ZNF589	1	1	1
AMT	1	0	0
NCKIPSD	1	1	1
WDR6	1	1	1
MCCC1	1	1	1
MCCC1-AS1	1	1	1
SLC26A1	1	1	1
PCGF3	1	1	1
UVSSA	1	1	1
DGKQ	1	0	0
GAK	1	1	1
TMEM175	1	1	1
AC092535.4	1	0	0
RNF212	1	0	1
CRIPAK	1	0	1
CD38	1	1	1
FAM200B	1	1	1
CC2D2A	1	0	0
FBXL5	1	0	0
NAAA	1	0	0
SCARB2	1	1	1
CCDC158	1	1	1
FAM47E	1	1	1
MMRN1	1	1	1
SNCA-AS1	1	0	0
CCSER1	1	0	0
TXNDC15	1	1	1
CAMLG	1	1	1
ZSCAN31	1	0	0
ZSCAN26	1	0	0
ZKSCAN8	1	1	1
ZSCAN16-AS1	1	1	1
POM121L2	1	0	0
HLA-C	1	1	1
MICB	1	0	0
HCG27	1	0	0
BAG6	1	0	0
PSORS1C1	1	1	1
VARS2	1	0	0
LY6G5C	1	0	0
CYP21A2	1	1	1
RPP21	1	1	1
SKIV2L	1	1	1
CSNK2B	1	1	1
ZNF165	1	0	0
HLA-DRB1	1	1	0
HLA-DRB5	1	1	1
HLA-DQA2	1	0	0
HLA-DQB1	1	1	0
HLA-DQA1	1	1	1
HLA-DQB2	1	0	0
HLA-DOB	1	1	1
C4A	1	0	0
HLA-DMA	1	0	0
BTNL2	1	0	0
TAP2	1	1	1
TSBP1	1	0	0
NUP42	1	1	1
KLHL7-DT	1	1	1
GPNMB	1	1	1
RABGEF1	1	0	0
FAM66A	1	1	1
CTSB	1	1	1
BIN3	1	1	1
C8orf58	1	1	1
SH3GL2	1	1	1
ITGA8	1	1	1
SEC23IP	1	1	1
AMPD3	1	1	1
AC145423.2	1	0	0
RILPL2	1	1	1
DDX55	1	0	0
HIP1R	1	1	1
CAB39L	1	1	1
OXGR1	1	0	0
KTN1	1	0	0
GCH1	1	1	1
AREL1	1	1	1
GALC	1	0	0
SYT17	1	1	1
NPIPB9	1	1	1
SULT1A1	1	0	0
NPIPB7	1	1	1
PRSS36	1	1	1
KAT8	1	1	1
STX4	1	1	1
TRIM72	1	1	1
ZNF668	1	1	1
ZNF646	1	1	1
BCL7C	1	0	0
SLC35G6	1	1	1
CHRNB1	1	1	1
TUBG2	1	1	1
MAPT	1	0	1
NSF	1	1	1
ASB16-AS1	1	0	0
MAPT-AS1	1	1	1
ARL17B	1	1	1
KANSL1	1	1	1
LRRC37A2	1	1	1
AC126544.2	1	0	1
KANSL1-AS1	1	1	1
CRHR1	1	0	1
LRRC37A	1	1	1
MAPT-IT1	1	1	1
SPPL2C	1	1	1
ARL17A	1	1	1
WNT3	1	1	1
FAM215B	1	1	1
PGS1	1	1	1
DNAH17	1	1	1
LINC01630	1	1	1
LSM7	1	1	1
CRLS1	1	1	1
RHEX	0	1	0
NMD3	0	1	1
DDRGK1	0	1	0
EIF3C	0	1	1
NOD2	0	1	1
BRIP1	0	1	1
HSD17B1	0	1	1
BTN3A2	0	1	1
GPANK1	0	1	1
KIF21B	0	1	0
CCAR2	0	1	1
SPNS1	0	1	1
CDC25A	0	1	1
RFT1	0	1	0
PRSS3	0	1	1
RIMS2	0	1	0
TMEM108	0	1	0
WWOX	0	1	0
CCDC62	0	0	1
HSD3B7	0	0	1
IDUA	0	0	1
STH	0	0	1
PLEKHM1	0	0	1
POU5F1	0	0	1
MSH5	0	0	1
ZSCAN16	0	0	1
LRP2	0	0	1
AC092574.1	0	0	1
TACC3	0	0	1
SAPCD1-AS1	0	0	1
KLHL7	0	0	1
GSDME	0	0	1
AC079630.1	0	0	1
AC084018.2	0	0	1
ZCCHC8	0	0	1
AC002558.2	0	0	1
ITGB3	0	0	1
