## Supplementary Table 11 for "Integrating Long-Read Structural Variant Analysis with single-nucleus RNA-seq to Elucidate Gene Expression Effects in Disease"

### Sheet: Table_S11
RESOURCE TYPE	RESOURCE NAME	SOURCE	IDENTIFIER	NEW/REUSE	ADDITIONAL INFORMATION
Dataset	PD-related long read DNA-seq	Levin lab	10.5281/zenodo.19124632	new
Dataset	scherzer-pmdbs-genetics	ASAP Team Scherzer	10.5281/zenodo.17242295	reuse
Dataset	PD-related middle temporal gyrus snRNA-seq, original	ASAP Team Scherzer	10.5281/zenodo.16751625	reuse
Dataset	PD-related middle temporal gyrus snRNA-seq, hybrid selected	Levin lab	10.5281/zenodo.16885839	reuse
Dataset	PD-related midbrain snRNA-seq, original	ASAP Team Scherzer	10.5281/zenodo.18989318	reuse
Dataset	PD-related midbrain snRNA-seq, hybrid selected	Levin lab	10.5281/zenodo.19124469	new
Dataset	UCSC Table Browser (centromeres, assembly gaps, segmental duplications)	Publication: The UCSC Genome Browser database: 2025 update	https://academic.oup.com/nar/article/53/D1/D1243/7845169	reuse
Dataset	GeneHancer	Publication: GeneHancer: genome-wide integration of enhancers and target genes in GeneCards	RRID:SCR_023953	reuse
Dataset	Synthetic SV data	GitHub	https://github.com/PopicLab/varium	reuse
Dataset	HPRC (v1.1) Minigraph-Cactus callset	GitHub	https://github.com/ComparativeGenomicsToolkit/cactus/blob/master/doc/mc-pangenomes/hprc-v1.1-mc.md	reuse
Dataset	HPRC (v1.0.2) PBSV callset	Zenodo	https://zenodo.org/records/8415406	reuse
Dataset	CoLoRSdb (v1.0.0) callset	Zenodo	https://zenodo.org/records/11511513/files/CoLoRSdb.GRCh38.v1.0.0.pbsv.jasmine.vcf.gz	reuse
Dataset	Children's Mercy Research Institute (CMRI) callset	GitHub	https://github.com/ChildrensMercyResearchInstitute/GA4K/blob/main/pacbio_sv_vcf/pb_joint_merged.sv.vcf.gz	reuse
Dataset	deCODE	GitHub	https://github.com/DecodeGenetics/LRS_SV_sets/blob/master/ont_sv_high_confidence_SVs.sorted.vcf.gz?raw=true	reuse
Dataset	gnomAD v4.1 callset	Publication: A Catalogue of Structural Variation across Ancestrally Diverse Asian Genomes	10.1038/s41467-024-53620-8	reuse
Dataset	1000 Genomes Project Phase 3 callset	Publication: Exome-wide analysis of copy number variation shows association of the human leukocyte antigen region with asthma in UK Biobank	10.1186/s12920-022-01268-y	reuse
Dataset	Disease trait-mapping (Ira Hall) (Abel et al., 2020) callset	Publication: Mapping and characterization of structural variation in 17,795 human genomes	10.1038/s41586-020-2371-0	reuse
Dataset	ClinVar (4/22/2025) callset	Publication: ClinVar: public archive of relationships among sequence variation and human phenotype	10.1093/nar/gkt1113	reuse
Software/code	Broad Institute long-read pipelines (v4.0.58)	GitHub	https://github.com/broadinstitute/long-read-pipelines	reuse	Long-read processing pipeline
Software/code	CCS (v6.2.0)	Pacific Biosciences	RRID:SCR_021174; 10.1038/s41587-019-0217-9	reuse	Long-read processing pipeline
Software/code	pbmm2 (v1.4.0)	Pacific Biosciences	RRID:SCR_025549; https://github.com/PacificBiosciences/pbmm2	reuse	Long-read processing pipeline
Software/code	SAMtools (v1.13)	Publication: Twelve years of SAMtools and BCFtools	10.1093/gigascience/giab008	reuse	Long-read processing pipeline
Software/code	SAMtools (v1.19)	Publication: Twelve years of SAMtools and BCFtools	10.1093/gigascience/giab008	reuse	Phasing SV data and ASE
Software/code	Sniffles2 (v2.0.6)	Publication: Detection of mosaic and population-level structural variants with Sniffles2	RRID:SCR_017619; 10.1038/s41587-023-02024-y	reuse	Variant calling
Software/code	PBSV (v2.9.0)	GitHub	https://github.com/PacificBiosciences/pbsv	reuse	Variant calling
Software/code	Cue2 (v2.0.0)	Publication: Cue: a deep-learning framework for structural variant discovery and genotyping	TBD; 10.1038/s41592-023-01799-x	reuse	Variant calling
Software/code	BCFtools (v1.21)	Publication: Twelve years of SAMtools and BCFtools	10.1093/gigascience/giab008	reuse	Variant processing
Software/code	BEDTools (v2.29)	Publication: BEDTools: a flexible suite of utilities for comparing genomic features	10.1093/bioinformatics/btq033	reuse	Variant processing
Software/code	InitialFilterVCF	Zenodo	https://doi.org/10.5281/zenodo.18676281; https://github.com/kimkh415/VariantAnalysis/blob/main/variant_processing/InitialFilterVCF.py	new	Variant processing
Software/code	SURVIVOR (v1.0.7)	Publication: Transient structural variations have strong effects on quantitative traits and reproductive isolation in fission yeast	RRID:SCR_022995; 10.1038/ncomms14061	reuse	Variant processing
Software/code	AddSVQC	Zenodo	https://doi.org/10.5281/zenodo.18676281; https://github.com/kimkh415/VariantAnalysis/blob/main/variant_processing/AddSVQC.py	new	Variant processing
Software/code	cyvcf2 (v0.31.4)	Publication: cyvcf2: fast, flexible variant analysis with Python	RRID:SCR_024000	reuse	Variant processing
Software/code	pysam (v0.23.3)	GitHub	RRID:SCR_021017; https://github.com/pysam-developers/pysam	reuse	Variant processing
Software/code	Truvari (v5.3.0)	Publication: Truvari: refined structural variant comparison preserves allelic diversity	10.1186/s13059-022-02840-6	reuse	Variant comparison
Software/code	R (v4.5.1)	https://www.r-project.org/	RRID:SCR_001905	reuse	Variant comparison
Software/code	PrepUpsetData	Zenodo	https://doi.org/10.5281/zenodo.18676281; https://github.com/kimkh415/VariantAnalysis/blob/main/compare_callsets/PrepUpsetData.py	new	Variant comparison
Software/code	pandas (v2.3.1)	Publication: Data Structures for Statistical Computing in Python	10.25080/Majora-92bf1922-00a	reuse	Variant comparison
Software/code	joblib (v1.5.3)	GitHub	https://github.com/joblib/joblib	reuse	Variant comparison
Software/code	NumPy (v2.0.2)	Publication: Array programming with NumPy	RRID:SCR_008633; 10.1038/s41586-020-2649-2	reuse	Variant comparison
Software/code	MakeUpset	Zenodo	https://doi.org/10.5281/zenodo.18676281; https://github.com/kimkh415/VariantAnalysis/blob/main/compare_callsets/MakeUpset.R	new	Variant comparison
Software/code	ComplexUpset (v1.3.3)	https://cran.r-project.org/web/packages/ComplexUpset/index.html	RRID:SCR_022752	reuse	Variant comparison
Software/code	AnnotSV (v3.5.3)	Publication: AnnotSV: an integrated tool for structural variations annotation	10.1093/bioinformatics/bty304	reuse	Variant annotation
Software/code	R (v4.2.2)	https://www.r-project.org/	RRID:SCR_001905	reuse
Software/code	regioneR (v1.30.0)	Publication: regioneR: an R/Bioconductor package for the association analysis of genomic regions based on permutation tests	10.1093/bioinformatics/btv562	reuse	Downstream
Software/code	dfam (v3.9)	Publication: The Dfam database of repetitive DNA families	10.1093/nar/gkv1272; https://www.dfam.org/search/sequence	reuse
Software/code	Kanpig (v1.1.0)	Publication: K-mer analysis of long-read alignment pileups for structural variant genotyping	10.1038/s41467-025-58577-w	reuse	Genotyping
Software/code	VaPoR (no version number)	Publication: A recurrence-based approach for validating structural variation using long-read sequencing technology	10.1093/gigascience/gix061	reuse	Genotyping
Software/code	ggplot2 (v3.4.4)	Publication: Elegant Graphics for Data Analysis	RRID:SCR_014601	reuse
Software/code	Seurat (v4.3.0)	Publication: Integrated analysis of multimodal single-cell data	10.1016/j.cell.2021.04.048	reuse	snRNA-seq data preparation
Software/code	ComBat	Publication: Adjusting batch effects in microarray expression data using empirical Bayes methods	10.1093/biostatistics/kxj037	reuse	ComBat is a function in SVA, so that it does not have its own version.
Software/code	SVA (v3.38.0)	Publication: The sva package for removing batch effects and other unwanted variation in high-throughput experiments	10.1093/bioinformatics/bts034	reuse	snRNA-seq data preparation
Software/code	prep_SVs	Zenodo	https://doi.org/10.5281/zenodo.18676281; https://github.com/kimkh415/VariantAnalysis/blob/main/eQTL_analysis/prep_SVs.R	new
Software/code	MatrixEQTL (v2.3)	Publication: Matrix eQTL: ultra fast eQTL analysis via large matrix operations	10.1093/bioinformatics/bts163	reuse	Matrix_eQTL_engine
Software/code	ASE_eQTL_bubbleplot	Zenodo	https://doi.org/10.5281/zenodo.18676281; https://github.com/kimkh415/VariantAnalysis/blob/main/plots/ASE_eQTL_bubbleplot.R	new
Software/code	SNPRelate (v1.32.2)	Publication: high-performance computing toolset for relatedness and principal component analysis of SNP data	10.1093/bioinformatics/bts606	reuse
Software/code	gdsfmt (v1.34.1)	Publication: high-performance computing toolset for relatedness and principal component analysis of SNP data	10.18129/B9.bioc.gdsfmt	reuse
Software/code	pandas (v2.3.3)	Publication: Data Structures for Statistical Computing in Python	10.25080/Majora-92bf1922-00a	reuse	Phasing SV data and ASE
Software/code	Python (v3.9.23)	https://www.python.org/	RRID:SCR_008394	reuse	Cohort-level SV processing and filtering; Variant comparison
Software/code	Python (v3.14.3)	https://www.python.org/	RRID:SCR_008394	reuse	Phasing SV data and ASE
Software/code	PhaseLongRead (v1.0)	Zenodo	zenodo.org/records/18509861	reuse	Phasing SV data and ASE
Software/code	scAlleleExpression R package (v1.0)	Zenodo	zenodo.org/records/10697254	reuse
Software/code	ProSize (v3.0)	Agilent Technologies	Document No: D0002111 Rev. D EDITION 05/2025; https://www.agilent.com/cs/library/usermanuals/public/ProSize%20data%20analysis%20software%20user%20manual_D0002111_Rev_B.pdf	reuse
Software/code	SMRT link (v12.0.0.177059)	Pacific Biosciences	https://www.pacb.com/support/software-downloads	reuse	Software available from PacBio upon request
Software/code	SMRT link (v13.0.0.207600)	Pacific Biosciences	https://www.pacb.com/support/software-downloads	reuse	Software available from PacBio upon request
Protocol	Purification of Total DNA from Animal Tissues (Spin-Column Protocol)	Qiagen	https://www.qiagen.com/ug/resources/resourcedetail?id=68f29296-5a9f-40fa-8b3d-1c148d0b3030&lang=en	reuse
Protocol	Extracting DNA from Animal Tissue Using the Nanobind PanDNA Kit (rev.03 MAR2024)	Pacific Biosciences	https://www.pacb.com/wp-content/uploads/Procedure-checklist-Extracting-DNA-from-animal-tissue-using-the-Nanobind-PanDNA-kit.pdf	reuse
Protocol	Pacific Bioscience library construction	Pacific Biosciences	https://www.pacb.com/wp-content/uploads/Procedure-checklist-Preparing-whole-genome-and-metagenome-libraries-using-SMRTbell-prep-kit-3.0.pdf	reuse
Protocol	Anneal, binding, and clean (ABC) protocol for polymerase binding	Pacific Biosciences	https://www.pacb.com/wp-content/uploads/Guide-overview-Automated-HiFi-prep-96-and-HiFi-ABC-for-the-Hamilton-NGS-STAR-MOA-system.pdf	reuse
Protocol	Revio System Operations Guide (PN 102-962-600 REV03)	Pacific Biosciences	https://www.pacb.com/wp-content/uploads/Operations-guide-Revio-system.pdf	reuse
Protocol	Hybrid Selection	Protocols.io	10.17504/protocols.io.x54v924jzl3e/v1	reuse
Critical commercial assay	DNeasy Blood and Tissue Kit	Qiagen	69504	reuse
Critical commercial assay	Nanobind PanDNA Kit	Pacific Biosciences	103-260-000	reuse
Critical commercial assay	Genomic DNA 165 kb Kit	Agilent Technologies	FP-1002-0275	reuse
Critical commercial assay	Megaruptor 3 Shearing Kit	Diagenode	E07010003	reuse
Critical commercial assay	PacBio SMRTbell Prep Kit 3.0	Pacific Biosciences	102-182-700	reuse
Critical commercial assay	SMRTbell cleanup beads	Pacific Biosciences	102-158-300	reuse
Critical commercial assay	Revio Polymerase Kit	Pacific Biosciences	102-739-100	reuse
Critical commercial assay	Revio Sequencing Control	Pacific Biosciences	103-508-800	reuse
Critical commercial assay	25M Revio SMRT Cells	Pacific Biosciences	102-202-200	reuse
Critical commercial assay	Amp Mix	10x Genomics	2000047	reuse
Critical commercial assay	SureSelect Max Overnight Hyb Kit	Agilent Technologies	G9690A	reuse
Critical commercial assay	NovaSeq X Series 25B Reagent Kit (300 cycles)	Illumina	20104706	reuse
Oligonucleotide	P5	5’-AATGATACGGCGACCACCGA-3’		reuse
Oligonucleotide	P7	5’-CAAGCAGAAGACGGCATACGA-3’		reuse
Oligonucleotide	TS-p5	IDT	1016184	reuse
Oligonucleotide	TS-p7	IDT	1016188	reuse
Other	Protein LoBind tube	Eppendorf	0030108132	reuse
Other	Lunatic UV/Vis Spectrometer	Unchained Labs	700-2000	reuse
Other	Filtered wide bore tips for P200 pipette	Fisher Scientific	21-236-1A	reuse
Other	Stock tubes	Nalgene	B3732	reuse
Other	Lunatic plates	Unchained Labs	701-2019	reuse
Other	Bravo liquid handling platform	Agilent Technologies	G5509A	reuse	All steps except sequencing plate preparation and instument loading
Other	Bravo liquid handling platform	Agilent Technologies	G5563A	reuse	Sequencing plate preparation and instrument loading
Other	Bravo Lab disposable 70 μL tips	Agilent Technologies	19133-102	reuse
Other	Femto Pulse instrument	Agilent Technologies	M5330AA	reuse
Other	Abgene 96 Well 0.8mL Polypropylene DeepWell plate	Thermo Fisher Scientific	AB0859	reuse
Other	STARlet liquid handler	Hamilton Company	173000	reuse
Other	Megaruptor 3 instrument	Diagenode	B06010003	reuse
Other	Tips 50 μL	Hamilton Company	235948	reuse
Other	Tips 300 μL	Hamilton Company	235903	reuse
Other	Tips 1000 μL	Hamilton Company	235905	reuse
Other	Magnum FLX with Solid-Core Technology magnet	Alpaqua	A000400	reuse
Other	Clear 96-well Plate	Eppendorf	477-44-116	reuse
Other	SMRTbell adapter index plate 96A	Pacific Biosciences	102-009-200	reuse
Other	Matrix rack 0.64 ml tubes	Thermo Fisher Scientific	3744PUR-BR	reuse
Other	PippinHT	Sage Sciences	HTP0001	reuse
Other	0.75% Agarose PippinHT high-pass 6-10kb and 15-20kb cassettes	Sage Sciences	HPE7510	reuse
Other	Matrix rack 0.5 ml tubes	Thermo Fisher Scientific	3744BLU-BR	reuse
Other	180 µL Bravo tips	Agilent Technologies	08585-002	reuse
Other	Foil seals	Pacific Biosciences	100-667-400	reuse
Other	AMPure XP SPRI beads	Beckman Coulter	A63881	reuse
Other	NovaSeq X Plus platform	Illumina	20084804	reuse
